# Pan-cancer molecular signatures connecting aspartate transaminase (AST) to cancer prognosis, metabolic and immune signatures

**DOI:** 10.1101/2024.03.01.582939

**Authors:** Geoffrey H. Siwo, Amit G. Singal, Akbar K. Waljee

## Abstract

**Background:** Serum aspartate transaminase (sAST) level is used routinely in conjunction with other clinical assays to assess liver health and disease. Increasing evidence suggests that sAST is associated with all-cause mortality and has prognostic value in several cancers, including gastrointestinal and urothelial cancers. Here, we undertake a systems approach to unravel molecular connections between AST and cancer prognosis, metabolism, and immune signatures at the transcriptomic and proteomic levels.

**Methods:** We mined public gene expression data across multiple normal and cancerous tissues using the Genotype Tissue Expression (GTEX) resource and The Cancer Genome Atlas (TCGA) to assess the expression of genes encoding AST isoenzymes (GOT1 and GOT2) and their association with disease prognosis and immune infiltration signatures across multiple tumors. We examined the associations between AST and previously reported pan-cancer molecular subtypes characterized by distinct metabolic and immune signatures. We analyzed human protein-protein interaction networks for interactions between GOT1 and GOT2 with cancer-associated proteins. Using public databases and protein-protein interaction networks, we determined whether the subset of proteins that interact with AST (GOT1 and GOT2 interactomes) are enriched with proteins associated with specific diseases, miRNAs and transcription factors.

**Results:** We show that AST transcript isoforms (GOT1 and GOT2) are expressed across a wide range of normal tissues. AST isoforms are upregulated in tumors of the breast, lung, uterus, and thymus relative to normal tissues but downregulated in tumors of the liver, colon, brain, kidney and skeletal sarcomas. At the proteomic level, we find that the expression of AST is associated with distinct pan-cancer molecular subtypes with an enrichment of specific metabolic and immune signatures. Based on human protein-protein interaction data, AST physically interacts with multiple proteins involved in tumor initiation, suppression, progression, and treatment. We find enrichments in the AST interactomes for proteins associated with liver and lung cancer and dermatologic diseases. At the regulatory level, the GOT1 interactome is enriched with the targets of cancer-associated miRNAs, specifically mir34a – a promising cancer therapeutic, while the GOT2 interactome is enriched with proteins that interact with cancer-associated transcription factors.

**Conclusions:** Our findings suggest that perturbations in the levels of AST within specific tissues reflect pathophysiological changes beyond tissue damage and have implications for cancer metabolism, immune infiltration, prognosis, and treatment personalization.
