## Supplementary Tables 5 and 6 for "Pan-cancer molecular signatures connecting aspartate transaminase (AST) to cancer prognosis, metabolic and immune signatures"

### Sheet: Supplementary Table 5 GOT1
Interactor	Organism /	Aliases	Description	Evidence
	Chemical Type
L-Aspartic Acid	Small Molecule	D, Asp, L-Asp, L-Aspartate, primene 10%, Aspartic acid, L-Aspartic acid, ... more	One of the non-essential amino acids commonly occurring in the L-form. It is found in ... more	7
				View
Pyridoxal Phosphate	Small Molecule	PLP, Pyridoxal-P, Pyridoxal P, Pyridoxal-5P, Codecarboxylase, Pyridoxal 5-phosphate, Pyridoxal 5'-phosphate, ... more	This is the active form of vitamin B6 serving as a coenzyme for synthesis of ... more	7
				View
L-Glutamic Acid	Small Molecule	Glu, L-Glutamate, primene 10%, Glutamic acid, (S)-Glutamic acid, L-Glutaminic acid, ... more	A peptide that is a homopolymer of glutamic acid.	3
				View
GOT1L1	H. sapiens	-	glutamic-oxaloacetic transaminase 1-like 1	3
				View
L-Cysteine	Small Molecule	Cys, L-Cys, vamin n, Cysteine, L-Cystein, L-Zystein, primene 10, primene ... more	A thiol-containing non-essential amino acid that is oxidized to form cystine.	2
				View
ANXA6	H. sapiens	ANX6, CBP68	annexin A6	2
				View
IDH1	H. sapiens	IDP, IDH, IDPC, PICD, IDCD, HEL-216, HEL-S-26	isocitrate dehydrogenase 1 (NADP+), soluble	2
				View
OAT	H. sapiens	OKT, HOGA, GACR, OATASE	ornithine aminotransferase	2
				View
PARK2	H. sapiens	PDJ, PRKN, LPRS2, AR-JP, KB-152G3.1	parkin RBR E3 ubiquitin protein ligase	1
				1
				View
TF	H. sapiens	TFQTL1, PRO2086, PRO1557, PRO1400	transferrin	2
				View
Maleic Acid	Small Molecule	-	-	1
				View
A2ML1	H. sapiens	CPAMD9	alpha-2-macroglobulin-like 1	1
				View
AADAT	H. sapiens	KAT2, KATII	aminoadipate aminotransferase	1
				View
ABI3BP	H. sapiens	TARSH, NESHBP	ABI family, member 3 (NESH) binding protein	1
				View
ACAA1	H. sapiens	THIO, ACAA, PTHIO	acetyl-CoA acyltransferase 1	1
				View
ACADVL	H. sapiens	LCACD, ACAD6, VLCAD	acyl-CoA dehydrogenase, very long chain	1
				View
ACOT7	H. sapiens	ACT, LACH, ACH1, BACH, hBACH, LACH1, CTE-II, RP1-120G22.10	acyl-CoA thioesterase 7	1
				View
ACP1	H. sapiens	HAAP	acid phosphatase 1, soluble	1
				View
ACPP	H. sapiens	ACP3, ACP-3, 5'-NT	acid phosphatase, prostate	1
				View
AGA	H. sapiens	GA, AGU, ASRG	aspartylglucosaminidase	1
				View
AGTR1	H. sapiens	AT1, AT1R, AG2S, AT1B, AT1AR, AT1BR, AT2R1, HAT1R, AGTR1B	angiotensin II receptor, type 1	1
				View
AHNAK2	H. sapiens	C14orf78	AHNAK nucleoprotein 2	1
				View
AIM1	H. sapiens	ST4, CRYBG1, RP11-294H11.2	absent in melanoma 1	1
				View
AKR1B10	H. sapiens	HIS, HSI, ARL1, ARL-1, ALDRLn, AKR1B12, AKR1B11	aldo-keto reductase family 1, member B10 (aldose reductase)	1
				View
AKR1C2	H. sapiens	DD, DD2, TDD, HBAB, DDH2, BABP, DD-2, HAKRD, MCDR2, SRXY8, ... more	aldo-keto reductase family 1, member C2	1
				View
ALAD	H. sapiens	PBGS, ALADH, RP11-10I9.1	aminolevulinate dehydratase	1
				View
ALB	H. sapiens	FDAH, GIG20, ANALBA, PRO0883, PRO1341, PRO0903	albumin	1
				View
ALDH1A3	H. sapiens	ALDH6, MCOP8, RALDH3, ALDH1A6, RP11-66B24.1	aldehyde dehydrogenase 1 family, member A3	1
				View
ALDH3A1	H. sapiens	ALDH3, ALDHIII	aldehyde dehydrogenase 3 family, member A1	1
				View
ALDH4A1	H. sapiens	P5CD, ALDH4, P5CDh, RP11-128M10.1	aldehyde dehydrogenase 4 family, member A1	1
				View
ALDH7A1	H. sapiens	PDE, EPD, ATQ1	aldehyde dehydrogenase 7 family, member A1	1
				View
ALOX12B	H. sapiens	ARCI2, 12R-LOX	arachidonate 12-lipoxygenase, 12R type	1
				View
ANKRD22	H. sapiens	-	ankyrin repeat domain 22	1
				View
ANXA1	H. sapiens	ANX1, LPC1, RP11-71A24.1	annexin A1	1
				View
ANXA11	H. sapiens	ANX11, CAP50, RP11-369J21.10-010	annexin A11	1
				View
ANXA8	H. sapiens	ANX8, RP11-301J7.3	annexin A8	1
				View
APOA1	H. sapiens	-	apolipoprotein A-I	1
				View
ARF5	H. sapiens	-	ADP-ribosylation factor 5	1
				View
ARHGAP1	H. sapiens	RHOGAP, RHOGAP1, CDC42GAP, p50rhoGAP	Rho GTPase activating protein 1	1
				View
ARHGAP24	H. sapiens	p73, FILGAP, RCGAP72, RC-GAP72, p73RhoGAP	Rho GTPase activating protein 24	1
				View
ATL3	H. sapiens	HSN1F	atlastin GTPase 3	1
				View
BAP1	H. sapiens	UCHL2, hucep-6, HUCEP-13	BRCA1 associated protein-1 (ubiquitin carboxy-terminal hydrolase)	1
				View
BCL6	H. sapiens	BCL5, LAZ3, BCL6A, ZNF51, ZBTB27	B-cell CLL/lymphoma 6	1
				View
BLVRA	H. sapiens	BVR, BVRA, BLVR	biliverdin reductase A	1
				View
BLVRB	H. sapiens	FLR, BVRB, SDR43U1, HEL-S-10	biliverdin reductase B	1
				View
C11ORF54	H. sapiens	PTD012, LP4947, PTOD012	chromosome 11 open reading frame 54	1
				View
C3	H. sapiens	ASP, C3a, C3b, ARMD9, AHUS5, CPAMD1, HEL-S-62p	complement component 3	1
				View
C4A	H. sapiens	C4, RG, CO4, C4S, C4AD, C4A6, C4A4, C4A2, C4A3, CPAMD2, ... more	complement component 4A (Rodgers blood group)	1
				View
CALML3	H. sapiens	CLP	calmodulin-like 3	1
				View
CALML5	H. sapiens	CLSP	calmodulin-like 5	1
				View
CAPG	H. sapiens	MCP, AFCP, HEL-S-66	capping protein (actin filament), gelsolin-like	1
				View
CAPNS2	H. sapiens	-	calpain, small subunit 2	1
				View
CASP14	H. sapiens	-	caspase 14, apoptosis-related cysteine peptidase	1
				View
CAST	H. sapiens	BS-17	calpastatin	1
				View
CBR1	H. sapiens	CBR, hCBR1, SDR21C1	carbonyl reductase 1	1
				View
CCBL2	H. sapiens	KAT3, KATIII, RP11-82K18.3	cysteine conjugate-beta lyase 2	1
				View
CCR2	H. sapiens	CKR2, CCR2B, CD192, CCR-2, CKR2B, CKR2A, CCR2A, CMKBR2, MCP-1-R, CC-CKR-2, ... more	chemokine (C-C motif) receptor 2	1
				View
CCS	H. sapiens	-	copper chaperone for superoxide dismutase	1
				View
CD44	H. sapiens	IN, LHR, MDU3, MIC4, MC56, MDU2, Pgp1, HCELL, CSPG8, CDW44, ... more	CD44 molecule (Indian blood group)	1
				View
CD9	H. sapiens	MIC3, GIG2, MRP-1, BTCC-1, TSPAN29, DRAP-27, TSPAN-29	CD9 molecule	1
				View
CDH1	H. sapiens	UVO, CDHE, ECAD, LCAM, Arc-1, CD324	cadherin 1, type 1, E-cadherin (epithelial)	1
				View
CDSN	H. sapiens	S, PSS, HTSS, PSS1, HYPT2, HTSS1, DADB-141O4.5	corneodesmosin	1
				View
CFH	H. sapiens	FH, HF, HF2, HF1, HUS, FHL1, ARMD4, AMBP1, ARMS1, AHUS1, ... more	complement factor H	1
				View
CHCHD4	H. sapiens	MIA40, TIMM40	coiled-coil-helix-coiled-coil-helix domain containing 4	1
				View
CHRAC1	H. sapiens	YCL1, CHARC1, CHRAC-1, CHARC15, CHRAC15, CHRAC-15	chromatin accessibility complex 1	1
				View
CLIC3	H. sapiens	RP11-229P13.3	chloride intracellular channel 3	1
				View
CLIP1	H. sapiens	RSN, CLIP, CYLN1, CLIP170, CLIP-170	CAP-GLY domain containing linker protein 1	1
				View
CMPK1	H. sapiens	CK, CMK, UMK, CMPK, UMPK, UMP-CMPK, RP11-511I2.1	cytidine monophosphate (UMP-CMP) kinase 1, cytosolic	1
				View
CPA4	H. sapiens	CPA3, tcag7.359	carboxypeptidase A4	1
				View
CRABP2	H. sapiens	RBP6, CRABP-II, RP11-66D17.4	cellular retinoic acid binding protein 2	1
				View
CRIP1	H. sapiens	CRIP, CRP1, CRHP, CRP-1	cysteine-rich protein 1 (intestinal)	1
				View
CTSV	H. sapiens	CTSU, CTSL2, CATL2, UNQ268/PRO305	cathepsin V	1
				View
CUL4A	H. sapiens	RP11-391H12.1	cullin 4A	1
				View
CYB5R3	H. sapiens	B5R, DIA1	cytochrome b5 reductase 3	1
				View
DBNL	H. sapiens	ABP1, SH3P7, HIP55, HIP-55, PP5423	drebrin-like	1
				View
DCXR	H. sapiens	XR, DCR, P34H, HCR2, PNTSU, HCRII, KIDCR, SDR20C1	dicarbonyl/L-xylulose reductase	1
				View
DDAH2	H. sapiens	G6a, DDAH, NG30, DDAHII, HEL-S-277, DADB-110M10.5	dimethylarginine dimethylaminohydrolase 2	1
				View
DDX58	H. sapiens	RIGI, RIG-I, RLR-1, RP11-334P12.2	DEAD (Asp-Glu-Ala-Asp) box polypeptide 58	1
				View
DMKN	H. sapiens	UNQ729, ZD52F10, UNQ729/PRO1411	dermokine	1
				View
DSC2	H. sapiens	DG2, DSC3, CDHF2, ARVD11, DGII/III	desmocollin 2	1
				View
DSG1	H. sapiens	DG1, DSG, SPPK1, PPKS1, CDHF4, EPKHE, EPKHIA	desmoglein 1	1
				View
DSG3	H. sapiens	PVA, CDHF6	desmoglein 3	1
				View
DSP	H. sapiens	DP, DPI, DPII, DCWHKTA	desmoplakin	1
				View
DUSP14	H. sapiens	MKP6, MKP-L	dual specificity phosphatase 14	1
				View
ECHS1	H. sapiens	SCEH	enoyl CoA hydratase, short chain, 1, mitochondrial	1
				View
EGFR	H. sapiens	ERBB, HER1, mENA, PIG61, ERBB1, NISBD2	epidermal growth factor receptor	1
				View
ELOVL4	H. sapiens	ADMD, SCA34, CT118, ISQMR, STGD3, STGD2	ELOVL fatty acid elongase 4	1
				View
EML2	H. sapiens	EMAP2, ELP70, EMAP-2	echinoderm microtubule associated protein like 2	1
				View
ENDOU	H. sapiens	P11, PP11, PRSS26	endonuclease, polyU-specific	1
				View
ENO2	H. sapiens	NSE, HEL-S-279	enolase 2 (gamma, neuronal)	1
				View
EPPK1	H. sapiens	EPIPL, EPIPL1	epiplakin 1	1
				View
EPS8L2	H. sapiens	EPS8R2, PP13181	EPS8-like 2	1
				View
ESR2	H. sapiens	Erb, ESRB, NR3A2, ESTRB, ER-BETA, ESR-BETA	estrogen receptor 2 (ER beta)	1
				View
EVPL	H. sapiens	EVPK	envoplakin	1
				View
EZR	H. sapiens	CVL, VIL2, CVIL, HEL-S-105	ezrin	1
				View
F2	H. sapiens	PT, THPH1, RPRGL2	coagulation factor II (thrombin)	1
				View
FAHD1	H. sapiens	YISKL, C16orf36, AC012180.10-002	fumarylacetoacetate hydrolase domain containing 1	1
				View
FAM129B	H. sapiens	OC58, MEG-3, MINERVA, C9orf88, bA356B19.6, RP11-356B19.6	family with sequence similarity 129, member B	1
				View
FAM83H	H. sapiens	AI3	family with sequence similarity 83, member H	1
				View
FCHSD1	H. sapiens	NWK2, UNQ737/PRO1431	FCH and double SH3 domains 1	1
				View
FGA	H. sapiens	Fib2	fibrinogen alpha chain	1
				View
FGB	H. sapiens	HEL-S-78p	fibrinogen beta chain	1
				View
FGG	H. sapiens	PRO2061	fibrinogen gamma chain	1
				View
FH	H. sapiens	MCL, LRCC, MCUL1, HLRCC	fumarate hydratase	1
				View
FLG	H. sapiens	ATOD2	filaggrin	1
				View
GAA	H. sapiens	LYAG	glucosidase, alpha; acid	1
				View
GAN	H. sapiens	GAN1, KLHL16	gigaxonin	1
				View
GDA	H. sapiens	CYPIN, GUANASE, NEDASIN, RP11-63P12.1	guanine deaminase	1
				View
GLOD4	H. sapiens	HC71, CGI-150, C17orf25	glyoxalase domain containing 4	1
				View
GPT2	H. sapiens	ALT2	glutamic pyruvate transaminase (alanine aminotransferase) 2	1
				View
GRB2	H. sapiens	ASH, MST084, Grb3-3, NCKAP2, MSTP084, EGFRBP-GRB2	growth factor receptor-bound protein 2	1
				View
GSDMA	H. sapiens	GSDM, GSDM1, FKSG9	gasdermin A	1
				View
GSN	H. sapiens	ADF, AGEL, RP11-477J21.1	gelsolin	1
				View
GSR	H. sapiens	HEL-75	glutathione reductase	1
				View
H2AFY	H. sapiens	mH2A1, H2A.y, H2A/y, H2AFJ, H2AF12M, MACROH2A1.1, macroH2A1.2	H2A histone family, member Y	1
				View
HAL	H. sapiens	HIS, HSTD	histidine ammonia-lyase	1
				View
HIST1H1B	H. sapiens	H1, H1B, H1F5, H1.5, H1s-3	histone cluster 1, H1b	1
				View
HIST1H2AG	H. sapiens	H2AG, H2AFP, H2A/p, H2A.1b, pH2A/f	histone cluster 1, H2ag	1
				View
HIST2H3PS2	H. sapiens	p06, RP5-998N21.6	histone cluster 2, H3, pseudogene 2	1
				View
HMGCS1	H. sapiens	HMGCS	3-hydroxy-3-methylglutaryl-CoA synthase 1 (soluble)	1
				View
HMOX1	H. sapiens	HO-1, HSP32, HMOX1D, bK286B10, CTA-286B10.6	heme oxygenase (decycling) 1	1
				View
HPRT1	H. sapiens	HPRT, HGPRT	hypoxanthine phosphoribosyltransferase 1	1
				View
HSPE1	H. sapiens	EPF, GROES, HSP10, CPN10	heat shock 10kDa protein 1	1
				View
HTRA2	H. sapiens	OMI, PRSS25, PARK13	HtrA serine peptidase 2	1
				View
ICAM1	H. sapiens	BB2, CD54, P3.58	intercellular adhesion molecule 1	1
				View
IGHG1	H. sapiens	-	immunoglobulin heavy constant gamma 1 (G1m marker)	1
				View
IGHG2	H. sapiens	-	immunoglobulin heavy constant gamma 2 (G2m marker)	1
				View
IGHG3	H. sapiens	IgG3	immunoglobulin heavy constant gamma 3 (G3m marker)	1
				View
IGHG4	H. sapiens	-	immunoglobulin heavy constant gamma 4 (G4m marker)	1
				View
IGHM	H. sapiens	MU, VH, AGM1	immunoglobulin heavy constant mu	1
				View
IGKC	H. sapiens	Km, IGKCD, HCAK1	immunoglobulin kappa constant	1
				View
IGLC2	H. sapiens	IGLC	immunoglobulin lambda constant 2 (Kern-Oz- marker)	1
				View
IGLL5	H. sapiens	-	immunoglobulin lambda-like polypeptide 5	1
				View
IL1RN	H. sapiens	IRAP, DIRA, MVCD4, IL1RA, IL1F3, IL-1RN, IL-1ra, IL-1ra3, ICIL-1RA	interleukin 1 receptor antagonist	1
				View
IL36A	H. sapiens	FIL1, FIL1E, IL1F6, IL-1F6, IL1(EPSILON), FIL1(EPSILON)	interleukin 36, alpha	1
				View
IL36G	H. sapiens	IL1E, IL1H1, IL1F9, IL-1F9, IL-1H1, IL1RP2, IL-1RP2, UNQ2456/PRO5737	interleukin 36, gamma	1
				View
IL36RN	H. sapiens	FIL1, IL1L1, FIL1D, PSORP, IL1F5, IL36RA, IL1HY1, IL1RP3, IL-36Ra, PSORS14, ... more	interleukin 36 receptor antagonist	1
				View
IQGAP1	H. sapiens	SAR1, p195, HUMORFA01	IQ motif containing GTPase activating protein 1	1
				View
ITPR3	H. sapiens	IP3R, IP3R3	inositol 1,4,5-trisphosphate receptor, type 3	1
				View
IVL	H. sapiens	-	involucrin	1
				View
JMJD7-PLA2G4B	H. sapiens	HsT16992, cPLA2-beta	JMJD7-PLA2G4B readthrough	1
				View
JUP	H. sapiens	DP3, PDGB, PKGB, CTNNG, DPIII, ARVD12	junction plakoglobin	1
				View
KIF13B	H. sapiens	GAKIN	kinesin family member 13B	1
				View
KIF2C	H. sapiens	MCAK, KNSL6, CT139, RP11-269F19.1	kinesin family member 2C	1
				View
KLK10	H. sapiens	NES1, PRSSL1	kallikrein-related peptidase 10	1
				View
LAD1	H. sapiens	LadA	ladinin 1	1
				View
LCP1	H. sapiens	LPL, CP64, PLS2, LC64P, HEL-S-37, L-PLASTIN, RP11-139H14.1	lymphocyte cytosolic protein 1 (L-plastin)	1
				View
LGALS3	H. sapiens	L31, MAC2, GAL3, GALBP, GALIG, CBP35, LGALS2	lectin, galactoside-binding, soluble, 3	1
				View
LGALS7B	H. sapiens	PI7, GAL7, Gal-7, LGALS7, HKL-14	lectin, galactoside-binding, soluble, 7B	1
				View
LMNA	H. sapiens	FPL, IDC, LFP, HGPS, LDP1, FPLD, LMNC, EMD2, PRO1, CDDC, ... more	lamin A/C	1
				View
LTF	H. sapiens	LF, HLF2, GIG12, HEL110	lactotransferrin	1
				View
MACF1	H. sapiens	ACF7, OFC4, MACF, ABP620	microtubule-actin crosslinking factor 1	1
				View
MAPRE2	H. sapiens	RP1, EB1, EB2	microtubule-associated protein, RP/EB family, member 2	1
				View
MCFD2	H. sapiens	SDNSF, F5F8D, F5F8D2, LMAN1IP	multiple coagulation factor deficiency 2	1
				View
MDH1	H. sapiens	MOR2, MDHA, MDH-s, HEL-S-32, MGC:1375	malate dehydrogenase 1, NAD (soluble)	1
				View
MOV10	H. sapiens	gb110, fSAP113, RP11-426L16.2	Mov10 RISC complex RNA helicase	1
				View
MTAP	H. sapiens	MSAP, BDMF, LGMBF, DMSFH, DMSMFH, c86fus, HEL-249	methylthioadenosine phosphorylase	1
				View
MVP	H. sapiens	LRP, VAULT1	major vault protein	1
				View
NAGK	H. sapiens	GNK, HSA242910	N-acetylglucosamine kinase	1
				View
NANS	H. sapiens	SAS, HEL-S-100, RP11-404F11.3	N-acetylneuraminic acid synthase	1
				View
NARS	H. sapiens	NARS1, ASNRS	asparaginyl-tRNA synthetase	1
				View
NCCRP1	H. sapiens	FBXO50, NCCRP-1	non-specific cytotoxic cell receptor protein 1 homolog (zebrafish)	1
				View
NDRG1	H. sapiens	GC4, RTP, NMSL, DRG1, TDD5, NDR1, TARG1, RIT42, CAP43, HMSNL, ... more	N-myc downstream regulated 1	1
				View
NECAP2	H. sapiens	-	NECAP endocytosis associated 2	1
				View
NEFH	H. sapiens	NFH	neurofilament, heavy polypeptide	1
				View
NME1	H. sapiens	NB, NBS, AWD, NM23, NDKA, GAAD, NDPKA, NDPK-A, NM23-H1	NME/NM23 nucleoside diphosphate kinase 1	1
				View
NME1-NME2	H. sapiens	NMELV, NM23-LV, hCG_2001850	NME1-NME2 readthrough	1
				View
NME2	H. sapiens	PUF, NDKB, NDPKB, NM23B, NDPK-B, NM23-H2	NME/NM23 nucleoside diphosphate kinase 2	1
				View
NQO1	H. sapiens	DTD, QR1, DHQU, DIA4, NMOR1, NMORI	NAD(P)H dehydrogenase, quinone 1	1
				View
NT5C3A	H. sapiens	p36, PSN1, POMP, PN-I, UMPH, hUMP1, NT5C3, UMPH1, P5N-1, cN-III, ... more	5'-nucleotidase, cytosolic IIIA	1
				View
NUP35	H. sapiens	MP44, NP44, NUP53, MP-44	nucleoporin 35kDa	1
				View
NXF1	H. sapiens	TAP, MEX67	nuclear RNA export factor 1	1
				View
OSTF1	H. sapiens	OSF, SH3P2, bA235O14.1	osteoclast stimulating factor 1	1
				View
OXCT1	H. sapiens	SCOT, OXCT	3-oxoacid CoA transferase 1	1
				View
PC	H. sapiens	PCB	pyruvate carboxylase	1
				View
PDCD6IP	H. sapiens	ALIX, HP95, AIP1, DRIP4	programmed cell death 6 interacting protein	1
				View
PEPD	H. sapiens	PROLIDASE	peptidase D	1
				View
PGD	H. sapiens	6PGD	phosphogluconate dehydrogenase	1
				View
PGM2	H. sapiens	MSTP006	phosphoglucomutase 2	1
				View
PHGDH	H. sapiens	NLS, PGD, PDG, PGAD, PGDH, NLS1, SERA, 3PGDH, 3-PGDH, PHGDHD, ... more	phosphoglycerate dehydrogenase	1
				View
PIP4K2C	H. sapiens	PIP5K2C	phosphatidylinositol-5-phosphate 4-kinase, type II, gamma	1
				View
PIR	H. sapiens	-	pirin (iron-binding nuclear protein)	1
				View
PITPNA	H. sapiens	PITPN, VIB1A, HEL-S-36, PI-TPalpha	phosphatidylinositol transfer protein, alpha	1
				View
PITPNB	H. sapiens	VIB1B, PtdInsTP, PI-TP-beta, RP3-353E16.2	phosphatidylinositol transfer protein, beta	1
				View
PKM	H. sapiens	TCB, PK3, PKM2, OIP3, CTHBP, THBP1, HEL-S-30	pyruvate kinase, muscle	1
				View
PKP1	H. sapiens	B6P	plakophilin 1	1
				View
PKP3	H. sapiens	-	plakophilin 3	1
				View
PLA2G4D	H. sapiens	cPLA2delta	phospholipase A2, group IVD (cytosolic)	1
				View
PLBD1	H. sapiens	-	phospholipase B domain containing 1	1
				View
PLEC	H. sapiens	PCN, HD1, EBS1, PLTN, EBSO, PLEC1, PLEC1b, LGMD2Q	plectin	1
				View
PLG	H. sapiens	RP1-81D8.1	plasminogen	1
				View
PLIN3	H. sapiens	PP17, TIP47, M6PRBP1	perilipin 3	1
				View
PMVK	H. sapiens	PMK, PMKA, PMKASE, HUMPMKI, RP11-307C12.5	phosphomevalonate kinase	1
				View
POF1B	H. sapiens	POF, POF2B, RP1-75N13.2	premature ovarian failure, 1B	1
				View
PPIL3	H. sapiens	CYPJ	peptidylprolyl isomerase (cyclophilin)-like 3	1
				View
PPL	H. sapiens	-	periplakin	1
				View
PSME2	H. sapiens	PA28B, REGbeta, PA28beta	proteasome (prosome, macropain) activator subunit 2 (PA28 beta)	1
				View
PTGR1	H. sapiens	PGR1, ZADH3, LTB4DH, RP11-16L21.1	prostaglandin reductase 1	1
				View
PYCARD	H. sapiens	ASC, TMS, TMS1, CARD5, TMS-1	PYD and CARD domain containing	1
				View
QSOX1	H. sapiens	Q6, QSCN6, RP11-502H18.3	quiescin Q6 sulfhydryl oxidase 1	1
				View
RAB14	H. sapiens	FBP, RAB-14, RP11-165P4.4	RAB14, member RAS oncogene family	1
				View
RAB25	H. sapiens	RAB11C, CATX-8	RAB25, member RAS oncogene family	1
				View
RAB5A	H. sapiens	RAB5	RAB5A, member RAS oncogene family	1
				View
RAB5B	H. sapiens	-	RAB5B, member RAS oncogene family	1
				View
RAE1	H. sapiens	MIG14, MRNP41, Mnrp41, dJ481F12.3, dJ800J21.1, RP4-800J21.2	ribonucleic acid export 1	1
				View
RBBP9	H. sapiens	BOG, RBBP10	retinoblastoma binding protein 9	1
				View
RBM39	H. sapiens	HCC1, CAPER, RNPC2, FSAP59, CAPERalpha, RP11-353C18.2	RNA binding motif protein 39	1
				View
RFK	H. sapiens	RIFK, RP11-422N19.2	riboflavin kinase	1
				View
RPL6	H. sapiens	L6, TXREB1, SHUJUN-2, TAXREB107	ribosomal protein L6	1
				View
S100A14	H. sapiens	BCMP84, S100A15	S100 calcium binding protein A14	1
				View
S100A7	H. sapiens	PSOR1, S100A7c	S100 calcium binding protein A7	1
				View
S100A7A	H. sapiens	NICE-2, S100A15, S100A7f, S100A7L1	S100 calcium binding protein A7A	1
				View
S100A8	H. sapiens	P8, NIF, MIF, CFAG, MRP8, CGLA, CAGA, L1Ag, MA387, CP-10, ... more	S100 calcium binding protein A8	1
				View
S100A9	H. sapiens	P14, NIF, MIF, CFAG, LIAG, CGLB, L1AG, CAGB, MRP14, 60B8AG, ... more	S100 calcium binding protein A9	1
				View
S100P	H. sapiens	MIG9	S100 calcium binding protein P	1
				View
SBDS	H. sapiens	SDS, SWDS, CGI-97	Shwachman-Bodian-Diamond syndrome	1
				View
SBSN	H. sapiens	UNQ698, UNQ698/PRO1343	suprabasin	1
				View
SDR16C5	H. sapiens	RDH#2, RDHE2, RDH-E2	short chain dehydrogenase/reductase family 16C, member 5	1
				View
SDR9C7	H. sapiens	SDRO, RDHS, SDR-O	short chain dehydrogenase/reductase family 9C, member 7	1
				View
SERPINA3	H. sapiens	ACT, AACT, GIG24, GIG25	serpin peptidase inhibitor, clade A (alpha-1 antiproteinase, antitrypsin), member 3	1
				View
SERPINB1	H. sapiens	EI, LEI, PI2, PI-2, MNEI, M/NEI, HEL57, ELANH2	serpin peptidase inhibitor, clade B (ovalbumin), member 1	1
				View
SERPINB2	H. sapiens	PAI, PAI2, PAI-2, PLANH2, HsT1201	serpin peptidase inhibitor, clade B (ovalbumin), member 2	1
				View
SERPINB3	H. sapiens	SCC, T4-A, SCCA1, SCCA-1, SCCA-PD, HsT1196	serpin peptidase inhibitor, clade B (ovalbumin), member 3	1
				View
SERPINB4	H. sapiens	PI11, SCCA1, SCCA2, SCCA-2, LEUPIN	serpin peptidase inhibitor, clade B (ovalbumin), member 4	1
				View
SERPINB5	H. sapiens	PI5, maspin	serpin peptidase inhibitor, clade B (ovalbumin), member 5	1
				View
SERPINB7	H. sapiens	TP55, PPKN, MEGSIN	serpin peptidase inhibitor, clade B (ovalbumin), member 7	1
				View
SERPINB8	H. sapiens	PI8, CAP2	serpin peptidase inhibitor, clade B (ovalbumin), member 8	1
				View
SFN	H. sapiens	YWHAS	stratifin	1
				View
SHANK3	H. sapiens	PSAP2, SCZD15, SPANK-2, PROSAP2, DEL22q13.3	SH3 and multiple ankyrin repeat domains 3	1
				View
SHMT2	H. sapiens	SHMT, GLYA, HEL-S-51e	serine hydroxymethyltransferase 2 (mitochondrial)	1
				View
SNX3	H. sapiens	SDP3, Grd19, MCOPS8, RP3-429G5.4	sorting nexin 3	1
				View
SOD1	H. sapiens	SOD, ALS, IPOA, ALS1, hSod1, HEL-S-44, homodimer	superoxide dismutase 1, soluble	1
				View
SQRDL	H. sapiens	SQOR, CGI-44, PRO1975	sulfide quinone reductase-like (yeast)	1
				View
SRXN1	H. sapiens	SRX, SRX1, Npn3, C20orf139	sulfiredoxin 1	1
				View
STARD10	H. sapiens	PCTP2, CGI-52, NY-CO-28, SDCCAG28	StAR-related lipid transfer (START) domain containing 10	1
				View
STEAP4	H. sapiens	TIARP, STAMP2, TNFAIP9	STEAP family member 4	1
				View
SULT2B1	H. sapiens	HSST2	sulfotransferase family, cytosolic, 2B, member 1	1
				View
SYNGR2	H. sapiens	UNQ352/PRO615	synaptogyrin 2	1
				View
TALDO1	H. sapiens	TAL, TALH, TAL-H, TALDOR	transaldolase 1	1
				View
TAP1	H. sapiens	PSF1, APT1, ABC17, TAP1N, RING4, ABCB2, PSF-1, D6S114E, TAP1*0102N, DAAP-57C1.5	transporter 1, ATP-binding cassette, sub-family B (MDR/TAP)	1
				View
TGM1	H. sapiens	LI, LI1, TGK, KTG, ICR2, TGASE, ARCI1	transglutaminase 1	1
				View
TGM3	H. sapiens	TGE	transglutaminase 3	1
				View
TGM5	H. sapiens	TGX, TGM6, TGMX, PSS2, TGASE5, TGASEX	transglutaminase 5	1
				View
TJP2	H. sapiens	ZO2, X104, PFIC4, DFNA51, DUP9q21.11, C9DUPq21.11, RP11-16N10.1	tight junction protein 2	1
				View
TMEM189-UBE2V1	H. sapiens	CROC1B, CROC-1B, KUA-UEV	TMEM189-UBE2V1 readthrough	1
				View
TMEM40	H. sapiens	-	transmembrane protein 40	1
				View
TNFAIP2	H. sapiens	B94, EXOC3L3	tumor necrosis factor, alpha-induced protein 2	1
				View
TPI1	H. sapiens	TIM, TPI, TPID, HEL-S-49	triosephosphate isomerase 1	1
				View
TPPP3	H. sapiens	p20, CGI-38, p25gamma, TPPP/p20	tubulin polymerization-promoting protein family member 3	1
				View
TRAP1	H. sapiens	HSP75, HSP90L, HSP 75, TRAP-1	TNF receptor-associated protein 1	1
				View
TREX2	H. sapiens	-	three prime repair exonuclease 2	1
				View
TRIM29	H. sapiens	ATDC	tripartite motif containing 29	1
				View
TRIM67	H. sapiens	TNL	tripartite motif containing 67	1
				View
TSTA3	H. sapiens	FX, P35B, SDR4E1	tissue specific transplantation antigen P35B	1
				View
TTC39B	H. sapiens	C9orf52, RP11-224J22.1	tetratricopeptide repeat domain 39B	1
				View
TXNL1	H. sapiens	Txl, TXNL, TRP32, TXL-1, HEL-S-114	thioredoxin-like 1	1
				View
TXNRD2	H. sapiens	TR, TR3, SELZ, TRXR2, TR-BETA	thioredoxin reductase 2	1
				View
TYK2	H. sapiens	JTK1, IMD35	tyrosine kinase 2	1
				View
TYMP	H. sapiens	TP, ECGF, MNGIE, ECGF1, MEDPS1, MTDPS1, PDECGF, hPD-ECGF	thymidine phosphorylase	1
				View
TYMS	H. sapiens	TS, TMS, HST422, OK/SW-cl.29	thymidylate synthetase	1
				View
UBE2H	H. sapiens	UBC8, UBCH, GID3, UBCH2, E2-20K	ubiquitin-conjugating enzyme E2H	1
				View
UBQLN1	H. sapiens	UBQN, DSK2, DA41, XDRP1, PLIC-1	ubiquilin 1	1
				View
UFM1	H. sapiens	BM-002, C13orf20, RP11-131P10.1	ubiquitin-fold modifier 1	1
				View
VPS35	H. sapiens	MEM3, PARK17, TCCCTA00141	vacuolar protein sorting 35 homolog (S. cerevisiae)	1
				View
WDR1	H. sapiens	AIP1, NORI-1, HEL-S-52	WD repeat domain 1	1
				View
WDR82	H. sapiens	SWD2, MST107, WDR82A, MSTP107, PRO2730, TMEM113, PRO34047, UNQ9342/PRO34047	WD repeat domain 82	1
				View
XDH	H. sapiens	XO, XOR	xanthine dehydrogenase	1
				View
YKT6	H. sapiens	-	YKT6 v-SNARE homolog (S. cerevisiae)	1
				View
YOD1	H. sapiens	DUBA8, OTUD2, PRO0907, RP11-164O23.1	YOD1 deubiquitinase	1
				View
ZNF185	H. sapiens	-	zinc finger protein 185 (LIM domain)	1
				View
Previous
1
Next

### Sheet: Supplementary Table 6  GOT2
Showing 1 to 101 of 101 unique interactors
Interactor	Organism /	Aliases	Description	Evidence
	Chemical Type
L-Aspartic Acid	Small Molecule	D, Asp, L-Asp, L-Aspartate, primene 10%, Aspartic acid, L-Aspartic acid, ... more	One of the non-essential amino acids commonly occurring in the L-form. It is found in ... more	6
				View
L-Glutamic Acid	Small Molecule	Glu, L-Glutamate, primene 10%, Glutamic acid, (S)-Glutamic acid, L-Glutaminic acid, ... more	A peptide that is a homopolymer of glutamic acid.	4
				View
4'-Deoxy-4'-Acetylyamino-Pyridoxal-5'-Ph ...	Small Molecule	-	-	3
				View
Pyridoxal Phosphate	Small Molecule	PLP, Pyridoxal-P, Pyridoxal P, Pyridoxal-5P, Codecarboxylase, Pyridoxal 5-phosphate, Pyridoxal 5'-phosphate, ... more	This is the active form of vitamin B6 serving as a coenzyme for synthesis of ... more	3
				View
GPI	H. sapiens	PHI, PGI, NLK, AMF, SA36, GNPI, SA-36	glucose-6-phosphate isomerase	2
				View
HSPA8	H. sapiens	LAP1, NIP71, LAP-1, HSC70, HSC71, HSC54, HSP71, HSP73, HEL-33, HSPA10, ... more	heat shock 70kDa protein 8	1
				1
				View
MDH2	H. sapiens	MDH, MOR1, M-MDH, MGC:3559	malate dehydrogenase 2, NAD (mitochondrial)	2
				View
PARK2	H. sapiens	PDJ, PRKN, LPRS2, AR-JP, KB-152G3.1	parkin RBR E3 ubiquitin protein ligase	1
				1
				View
ABAT	H. sapiens	GABAT, NPD009, GABA-AT, hCG_1984265	4-aminobutyrate aminotransferase	1
				View
ACOT7	H. sapiens	ACT, LACH, ACH1, BACH, hBACH, LACH1, CTE-II, RP1-120G22.10	acyl-CoA thioesterase 7	1
				View
ADH5	H. sapiens	FDH, ADHX, GSNOR, ADH-3, FALDH, GSH-FDH	alcohol dehydrogenase 5 (class III), chi polypeptide	1
				View
AGA	H. sapiens	GA, AGU, ASRG	aspartylglucosaminidase	1
				View
AGR2	H. sapiens	AG2, GOB-4, HAG-2, XAG-2, PDIA17, HEL-S-116, UNQ515/PRO1030	anterior gradient 2	1
				View
AI837181	M. musculus	N28173, Bles03	expressed sequence AI837181	1
				View
AIFM1	H. sapiens	AIF, CMTX4, NAMSD, COWCK, CMT2D, NADMR, PDCD8, COXPD6, RP3-438D16.2	apoptosis-inducing factor, mitochondrion-associated, 1	1
				View
ALDH4A1	H. sapiens	P5CD, ALDH4, P5CDh, RP11-128M10.1	aldehyde dehydrogenase 4 family, member A1	1
				View
ANXA1	H. sapiens	ANX1, LPC1, RP11-71A24.1	annexin A1	1
				View
APCS	H. sapiens	SAP, PTX2, HEL-S-92n	amyloid P component, serum	1
				View
APOD	H. sapiens	-	apolipoprotein D	1
				View
BCL6	H. sapiens	BCL5, LAZ3, BCL6A, ZNF51, ZBTB27	B-cell CLL/lymphoma 6	1
				View
BIRC3	H. sapiens	MIHC, API2, AIP1, HIAP1, CIAP2, RNF49, HAIP1, MALT2, c-IAP2	baculoviral IAP repeat containing 3	1
				View
BRD3	H. sapiens	ORFX, RING3L, RP11-374P20.3	bromodomain containing 3	1
				View
C19ORF10	H. sapiens	IL25, IL27, SF20, IL27w, R33729_1, EUROIMAGE1875335	chromosome 19 open reading frame 10	1
				View
CALR	H. sapiens	RO, SSA, CRT, cC1qR, HEL-S-99n	calreticulin	1
				View
CCBL2	H. sapiens	KAT3, KATIII, RP11-82K18.3	cysteine conjugate-beta lyase 2	1
				View
CCL21	H. sapiens	SLC, ECL, TCA4, CKb9, SCYA21, 6Ckine, RP11-195F19.22-001	chemokine (C-C motif) ligand 21	1
				View
CD274	H. sapiens	B7H1, PDL1, B7-H, PD-L1, PDCD1L1, PDCD1LG1	CD274 molecule	1
				View
CDC34	H. sapiens	UBC3, UBCH3, UBE2R1, E2-CDC34	cell division cycle 34	1
				View
CDK2	H. sapiens	CDKN2, p33(CDK2)	cyclin-dependent kinase 2	1
				View
CFL1	H. sapiens	CFL, HEL-S-15	cofilin 1 (non-muscle)	1
				View
COPS5	H. sapiens	JAB1, CSN5, SGN5, MOV-34	COP9 signalosome subunit 5	1
				View
COX17	H. sapiens	-	COX17 cytochrome c oxidase copper chaperone	1
				View
CTNNBIP1	H. sapiens	ICAT, RP11-84A14.1	catenin, beta interacting protein 1	1
				View
CTSH	H. sapiens	CPSB, ACC-5, ACC-4, minichain	cathepsin H	1
				View
CTSS	H. sapiens	-	cathepsin S	1
				View
CUL7	H. sapiens	3M1, dJ20C7.5, KIAA0076	cullin 7	1
				View
E2F4	H. sapiens	E2F-4	E2F transcription factor 4, p107/p130-binding	1
				View
ENO1	H. sapiens	PPH, NNE, MPB1, ENO1L1	enolase 1, (alpha)	1
				View
EWSR1	H. sapiens	EWS, bK984G1.4, AC002059.7	EWS RNA-binding protein 1	1
				View
FAH	H. sapiens	-	fumarylacetoacetate hydrolase (fumarylacetoacetase)	1
				View
FGD5	H. sapiens	ZFYVE23	FYVE, RhoGEF and PH domain containing 5	1
				View
FUS	H. sapiens	TLS, ETM4, FUS1, ALS6, POMP75, HNRNPP2	FUS RNA binding protein	1
				View
GAPDH	H. sapiens	GAPD, G3PD, CDABP0047, HEL-S-162eP	glyceraldehyde-3-phosphate dehydrogenase	1
				View
GLRX	H. sapiens	GRX, GRX1	glutaredoxin (thioltransferase)	1
				View
GYG1	H. sapiens	GYG, GSD15	glycogenin 1	1
				View
HADH	H. sapiens	HAD, HHF4, HCDH, SCHAD, HADH1, HADHSC, MSCHAD	hydroxyacyl-CoA dehydrogenase	1
				View
HDAC5	H. sapiens	HD5, NY-CO-9	histone deacetylase 5	1
				View
HDAC6	H. sapiens	HD6, JM21, CPBHM, PPP1R90	histone deacetylase 6	1
				View
LOXL2	H. sapiens	LOR2, WS9-14	lysyl oxidase-like 2	1
				View
LYPLAL1	H. sapiens	Q96AV0	lysophospholipase-like 1	1
				View
MAP2K2	H. sapiens	CFC4, MEK2, MKK2, MAPKK2, PRKMK2	mitogen-activated protein kinase kinase 2	1
				View
MAP3K7	H. sapiens	TAK1, TGF1a, MEKK7, RP1-154G14.1	mitogen-activated protein kinase kinase kinase 7	1
				View
MB	H. sapiens	PVALB, myoglobgin, RP4-569D19.7	myoglobin	1
				View
MEPCE	H. sapiens	BCDIN3	methylphosphate capping enzyme	1
				View
METTL14	H. sapiens	-	methyltransferase like 14	1
				View
MPG	H. sapiens	AAG, MDG, anpg, APNG, ADPG, Mid1, PIG16, PIG11, CRA36.1, Z69720.1-002	N-methylpurine-DNA glycosylase	1
				View
MYC	H. sapiens	MYCC, MRTL, c-Myc, bHLHe39	v-myc avian myelocytomatosis viral oncogene homolog	1
				View
MYLK	H. sapiens	KRP, AAT7, MLCK, MYLK1, MLCK1, smMLCK, MSTP083, MLCK108, MLCK210	myosin light chain kinase	1
				View
NBR1	H. sapiens	M17S2, MIG19, IAI3B, 1A1-3B	neighbor of BRCA1 gene 1	1
				View
NDUFV1	H. sapiens	UQOR1, CI-51K, CI51KD	NADH dehydrogenase (ubiquinone) flavoprotein 1, 51kDa	1
				View
NIT2	H. sapiens	CUA002, HEL-S-8a	nitrilase family, member 2	1
				View
NQO1	H. sapiens	DTD, QR1, DHQU, DIA4, NMOR1, NMORI	NAD(P)H dehydrogenase, quinone 1	1
				View
NSP2	SARS-CoV-2	ORF1ab, R1AB_SARS2, ORF1ab-nsp2, SARS-CoV2 nsp2, PRO_0000449620, SARS-CoV-2 nsp2, GU280_gp01_nsp2	Non-structural protein 2	1
				View
NTRK1	H. sapiens	TRK, MTC, TRKA, TRK1, Trk-A, p140-TrkA	neurotrophic tyrosine kinase, receptor, type 1	1
				View
ORF9B	SARS-CoV-2	9b, ORF9B_SARS2, PRO_0000449657, SARS-CoV2 ORF9b, SARS-CoV-2 ORF9b	ORF9b protein	1
				View
PARP1	H. sapiens	PARP, PPOL, ADPRT, ARTD1, PARP-1, ADPRT1, ADPRT 1, pADPRT-1, RP11-125A15.2	poly (ADP-ribose) polymerase 1	1
				View
PEBP1	H. sapiens	PBP, PEBP, HCNP, RKIP, HCNPpp, PEBP-1, HEL-210, HEL-S-34	phosphatidylethanolamine binding protein 1	1
				View
PHOSPHO1	H. sapiens	-	phosphatase, orphan 1	1
				View
PIN1	H. sapiens	DOD, UBL5	peptidylprolyl cis/trans isomerase, NIMA-interacting 1	1
				View
PPIB	H. sapiens	OI9, CYPB, SCYLP, CYP-S1, HEL-S-39	peptidylprolyl isomerase B (cyclophilin B)	1
				View
PRDX5	H. sapiens	PLP, ACR1, PRXV, B166, PMP20, PRDX6, prx-V, SBBI10, AOEB166, HEL-S-55	peroxiredoxin 5	1
				View
PREPL	H. sapiens	-	prolyl endopeptidase-like	1
				View
PRKCZ	H. sapiens	PKC2, PKC-ZETA, RP11-181G12.1	protein kinase C, zeta	1
				View
PRKD2	H. sapiens	PKD2, nPKC-D2, HSPC187	protein kinase D2	1
				View
PSMD14	H. sapiens	PAD1, POH1, RPN11	proteasome (prosome, macropain) 26S subunit, non-ATPase, 14	1
				View
PSMD4	H. sapiens	AF, S5A, ASF, AF-1, MCB1, Rpn10, pUB-R5, RP11-126K1.1	proteasome (prosome, macropain) 26S subunit, non-ATPase, 4	1
				View
PTGR1	H. sapiens	PGR1, ZADH3, LTB4DH, RP11-16L21.1	prostaglandin reductase 1	1
				View
RAB11B	H. sapiens	H-YPT3	RAB11B, member RAS oncogene family	1
				View
RBM39	H. sapiens	HCC1, CAPER, RNPC2, FSAP59, CAPERalpha, RP11-353C18.2	RNA binding motif protein 39	1
				View
RFK	H. sapiens	RIFK, RP11-422N19.2	riboflavin kinase	1
				View
RIPK4	H. sapiens	DIK, PKK, PPS2, RIP4, NKRD3, ANKK2, ANKRD3	receptor-interacting serine-threonine kinase 4	1
				View
RRM1	H. sapiens	R1, RR1, RIR1	ribonucleotide reductase M1	1
				View
SDR9C7	H. sapiens	SDRO, RDHS, SDR-O	short chain dehydrogenase/reductase family 9C, member 7	1
				View
SEC14L2	H. sapiens	TAP, SPF, TAP1, C22orf6	SEC14-like 2 (S. cerevisiae)	1
				View
2023-09-09	H. sapiens	MSF, NAPB, MSF1, SINT1, PNUTL4, SeptD1, AF17q25	septin 9	1
				View
SERPINA3	H. sapiens	ACT, AACT, GIG24, GIG25	serpin peptidase inhibitor, clade A (alpha-1 antiproteinase, antitrypsin), member 3	1
				View
SERPINB4	H. sapiens	PI11, SCCA1, SCCA2, SCCA-2, LEUPIN	serpin peptidase inhibitor, clade B (ovalbumin), member 4	1
				View
SHOC2	H. sapiens	SUR8, SOC2, SIAA0862, RP11-348N5.2	soc-2 suppressor of clear homolog (C. elegans)	1
				View
TARDBP	H. sapiens	ALS10, TDP-43, RP4-635E18.2	TAR DNA binding protein	1
				View
THEM4	H. sapiens	CTMP	thioesterase superfamily member 4	1
				View
THOC7	H. sapiens	fSAP24, hTREX30, NIF3L1BP1	THO complex 7 homolog (Drosophila)	1
				View
TKT	H. sapiens	TK, TKT1, HEL107	transketolase	1
				View
TNIP2	H. sapiens	KLIP, FLIP1, ABIN2, RP3-474M20.1	TNFAIP3 interacting protein 2	1
				View
TPI1	H. sapiens	TIM, TPI, TPID, HEL-S-49	triosephosphate isomerase 1	1
				View
TRIM67	H. sapiens	TNL	tripartite motif containing 67	1
				View
TXN	H. sapiens	TRX, TRX1, TRDX, RP11-427L11.1	thioredoxin	1
				View
TXNDC12	H. sapiens	AG1, AGR1, hAG-1, ERP19, ERP18, TLP19, ERP16, hTLP19, PDIA16, UNQ713/PRO1376	thioredoxin domain containing 12 (endoplasmic reticulum)	1
				View
U2AF2	H. sapiens	U2AF65	U2 small nuclear RNA auxiliary factor 2	1
				View
USP53	H. sapiens	-	ubiquitin specific peptidase 53	1
				View
VCP	H. sapiens	p97, TERA, ALS14, IBMPFD, HEL-220, IBMPFD1, HEL-S-70	valosin containing protein	1
				View
ZMYND11	H. sapiens	BS69, MRD30, BRAM1, RP11-486H9.1	zinc finger, MYND-type containing 11	1
				View
